# Zebrafish Ski7 tunes RNA levels during the oocyte-to-embryo transition

**DOI:** 10.1101/2020.03.19.998716

**Authors:** Luis Enrique Cabrera Quio, Alexander Schleiffer, Karl Mechtler, Andrea Pauli

## Abstract

Post-transcriptional mechanisms are crucial for the regulation of gene expression. These mechanisms are particularly important during rapid developmental transitions such as the oocyte-to-embryo transition, which is characterized by dramatic changes to the developmental program in the absence of nuclear transcription. Under these conditions, changes to the RNA content are solely dependent on RNA degradation. Although several mechanisms that promote RNA decay during embryogenesis have been identified, it remains unclear which cellular machineries contribute to remodeling the maternal transcriptome during the oocyte-to-embryo transition. Here, we focused on the auxiliary 3’-to-5’ degradation factor Ski7 in zebrafish as its mRNA peaks during this time frame. Homozygous *ski7* mutant fish were viable and developed into morphologically normal adults, yet they had decreased fertility. Consistent with the idea that Ski7 participates in remodeling the transcriptome during the oocyte-to-embryo transition, transcriptome profiling identified stage-specific mRNA targets of Ski7. Genes upregulated in *ski7* mutants were generally lowly expressed in wild type, suggesting that Ski7 maintains low transcript levels for this subset of genes. GO enrichment analyses of genes mis-regulated in *ski7* mutants implicated Ski7 in the regulation of redox processes. This was confirmed experimentally by an increased resistance of *ski7* mutant embryos to reductive stress. Overall, our results provide first insights into the physiological role of vertebrate Ski7 as an important post-transcriptional regulator during the oocyte-to-embryo transition.
