## Supplementary_Data_1 for "Zebrafish Ski7 tunes RNA levels during the oocyte-to-embryo transition"

### Sheet: Sheet1
Species	Accession	Database
Danio rerio	XP_017209007.1	NCBI nr
Oryzias latipes	XP_023808607.1	NCBI nr
Takifugu rubripes	XP_011610307.2	NCBI nr
Homo sapiens	NP_001138679.1	NCBI nr
Mus musculus	NP_001138681.1	NCBI nr
Gallus gallus	R4GM37	UniProt
Latimeria chalumnae	H2ZTL8	UniProt
Rhincodon typus	XP_020375313.1	NCBI nr
Xenopus laevis	XP_012818244.1	NCBI nr
Nematostella vectensis	XP_001639585.1	NCBI nr
Aplysia californica	XP_005104902.1	NCBI nr
Branchiostoma belcheri	XP_019645154.1	NCBI nr
Lingula unguis	XP_013414569.1	NCBI nr
Ixodes scapularis	XP_029825084.1	NCBI nr
Arabidopsis thaliana	NP_001331941.1	NCBI nr
Amborella trichopoda	XP_020520167.1	NCBI nr
Selaginella moellendorffii	XP_024525911.1	NCBI nr
Chlamydomonas reinhardtii	PNW73614.1	NCBI nr
Lipomyces starkeyi NRRL Y-11557	ODQ76664.1	NCBI nr
Strongylocentrotus purpuratus	XP_011673417.1	NCBI nr
Saccharomyces cerevisiae S288C	NP_014719.1	NCBI nr
Schizosaccharomyces pombe	NP_594944.1	NCBI nr
Drosophila mojavensis	XP_002011829.1	NCBI nr
Drosophila grimshawi	XP_001992642.1	NCBI nr
Drosophila melanogaster	NP_572447.1	NCBI nr
